# *THI1* Gene Evolutionary Trends: A Comprehensive Plant-Focused Assessment via Data Mining and Large-Scale Analysis

**DOI:** 10.1101/2023.10.12.562044

**Authors:** Henrique Moura Dias, Naiara Almeida de Toledo, Ravi V. Mural, James C. Schnable, Marie-Anne Van Sluys

## Abstract

Molecular evolution analysis typically involves identifying selection pressure and reconstructing evolutionary trends. This process usually necessitates access to specific data related to a target gene or gene family within a particular group of organisms. While recent advancements in high-throughput sequencing techniques have resulted in the rapid accumulation of extensive genomics and transcriptomics data and the creation of new databases in public repositories, extracting valuable insights from such vast datasets remains a significant challenge for researchers. Here, we elucidated the evolutionary history of *THI1*, a gene responsible for encoding thiamine thiazole synthase. The thiazole ring is a precursor for vitamin B1 and crucial cofactor in primary metabolic pathways. We conducted a comprehensive search for *THI1* information within public repositories with careful curation to achieve this. Our searches reveal an evolutionary trend of 702 *THI1* homologs of Archaea and Eukarya, with a detailed focus on plants. The green lineage of these organisms preserved the THI4 protein domain throughout its diversification by incorporating the N-terminus and targeting chloroplasts. Furthermore, evolutionary pressures and lifestyle appear to be associated with retention of TPP-riboswitch sites and consequent dual post-transcriptional regulation of the *de novo* biosynthesis pathway in basal groups. Multicopy retention of *THI1* is not a typical plant pattern, even successive rounds of genome duplications. Additionally, we identified the diversification of cis-regulatory sites in plants with the conservation of biological processes associated with the initial stages of seed development and preservation of the transcriptional pattern during the diurnal cycle. Our data mining of 484 transcriptome datasets supports this finding and brings a new look at public repositories and evolutionary trends to *THI1*.
