## Supplemental Table 2 for "*THI1* Gene Evolutionary Trends: A Comprehensive Plant-Focused Assessment via Data Mining and Large-Scale Analysis"

### Sheet: Chlorophyta
Clade/Class		Organism	Score	EValue	Alignment Length	Hit	% Hit Coverage	% Hit Identity	Query Name	Query Start	Query End	Hit Name	Hit Start	Hit End	Dataset
Core chlorophytas	Chlorophyceae	Chlamydomonas eustigma NIES-2499	1067	1.84E-85	269	Chleu1|BEGY01_32:413461-415728	0.14%	72.86%	C.reinhardtii v5.6|Cre04.g214150.t1.1	53	332	BEGY01_32	413461	415728	Chleu1_AssemblyScaffolds_Repeatmasked
		Chlamydomonas eustigma NIES-2499	1063	3.00E-84	275	Chleu1|BEGY01_20:287302-288885	0.11%	71.27%	C.reinhardtii v5.6|Cre04.g214150.t1.1	53	332	BEGY01_20	287302	288885	Chleu1_AssemblyScaffolds_Repeatmasked
		Chlamydomonas incerta SAG 7.73	1483	2.13E-140	335	Chlin1|scaffold_46:463237-465447	0.12%	87.76%	C.reinhardtii v5.6|Cre04.g214150.t1.1	1	332	scaffold_46	463237	465447	Chlin1_AssemblyScaffolds_Repeatmasked
		Chlamydomonas priscuii UWO241	1007	8.01E-83	277	ChlUWO241_1|VFSX01_36:464759-466637	0.11%	68.95%	C.reinhardtii v5.6|Cre04.g214150.t1.1	55	328	VFSX01_36	464759	466637	ChlUWO241_1_AssemblyScaffolds_Repeatmasked
		Chlamydomonas reinhardtii CC-503 v5.6	1510	1.05E-117	349	Chlre5_6|chromosome_4:1452301-1454437	0.03%	86.25%	C.reinhardtii v5.6|Cre04.g214150.t1.1	1	332	chromosome_4	1452301	1454437	Chlre5_6_AssemblyScaffolds_Repeatmasked
		Chlamydomonas schloesseri CCAP 11/173	1375	6.65E-95	320	Chlsc1|scaffold_30:834283-836419	0.08%	85.00%	C.reinhardtii v5.6|Cre04.g214150.t1.1	53	332	scaffold_30	834283	836419	Chlsc1_AssemblyScaffolds_Repeatmasked
		Chromochloris zofingiensis SAG 211-14 v5.0	1055	4.93E-102	266	Chrzof1|scaffold_11:896418-897992	0.03%	75.56%	C.reinhardtii v5.6|Cre04.g214150.t1.1	53	332	scaffold_11	896418	897992	Chrzof1_AssemblyScaffolds_Repeatmasked
		Chromochloris zofingiensis SAG 211-14 v5.0	1053	9.82E-102	266	Chrzof1|scaffold_10:1409355-1410877	0.03%	75.56%	C.reinhardtii v5.6|Cre04.g214150.t1.1	53	332	scaffold_10	1409355	1410877	Chrzof1_AssemblyScaffolds_Repeatmasked
		Chromochloris zofingiensis SAG 211-14 v5.0	1055	3.04E-101	271	Chrzof1|scaffold_1:320617-322304	0.02%	74.54%	C.reinhardtii v5.6|Cre04.g214150.t1.1	53	332	scaffold_1	320617	322304	Chrzof1_AssemblyScaffolds_Repeatmasked
		Coccomyxa subellipsoidea C-169 v3.0	902	2.19E-73	238	Cosub3|scaffold_5:18267-20056	0.02%	68.91%	C.reinhardtii v5.6|Cre04.g214150.t1.1	73	331	scaffold_5	18267	20056	Cosub3_AssemblyScaffolds_Repeatmasked
		Desmodesmus armatus UTEX B 2533 v2.0	999	1.07E-90	253	DesarB2533_2|contig_75:162451-164592	0.21%	73.52%	C.reinhardtii v5.6|Cre04.g214150.t1.1	57	332	contig_75	162451	164592	DesarB2533_2_AssemblyScaffolds_Repeatmasked
		Dunaliella salina CCAP19/18	982	1.04E-90	244	Dunsal1_1|scaffold_2046:2410-5369	8.64%	75.41%	C.reinhardtii v5.6|Cre04.g214150.t1.1	73	332	scaffold_2046	2410	5369	Dunsal1_1_AssemblyScaffolds_Repeatmasked
		Dunaliella salina CCAP19/18	797	5.69E-62	204	Dunsal1_1|scaffold_547:132249-134646	0.29%	73.53%	C.reinhardtii v5.6|Cre04.g214150.t1.1	116	332	scaffold_547	132249	134646	Dunsal1_1_AssemblyScaffolds_Repeatmasked
		Dunaliella salina CCAP19/18	970	6.74E-63	265	Dunsal1_1|scaffold_1096:65540-69295	1.14%	69.43%	C.reinhardtii v5.6|Cre04.g214150.t1.1	73	332	scaffold_1096	65540	69295	Dunsal1_1_AssemblyScaffolds_Repeatmasked
		Edaphochlamys debaryana CCAP 11/70	2520	2.77E-122	581	Edade1|C_4:1666679-1762047	0.07%	85.03%	C.reinhardtii v5.6|Cre04.g214150.t1.1	53	332	C_4	1666679	1762047	Edade1_AssemblyScaffolds_Repeatmasked
		Enallax costatus CCAP 276/31 v1.1	992	2.74E-93	267	Enacos1_1|scaffold_22:363390-366512	0.03%	70.41%	C.reinhardtii v5.6|Cre04.g214150.t1.1	54	332	scaffold_22	363390	366512	Enacos1_1_AssemblyScaffolds_Repeatmasked
		Flechtneria rotunda SEV3VF49 v1.1	1040	3.24E-79	271	Flerot1_1|scaffold_3:3033892-3035742	0.02%	71.59%	C.reinhardtii v5.6|Cre04.g214150.t1.1	58	332	scaffold_3	3033892	3035742	Flerot1_1_AssemblyScaffolds_Repeatmasked
		Gonium pectorale NIES-2863	1231	1.07E-116	284	Gonpec1|scaffold_114:148007-150066	0.41%	84.15%	C.reinhardtii v5.6|Cre04.g214150.t1.1	53	332	scaffold_114	148007	150066	Gonpec1_AssemblyScaffolds_Repeatmasked
		Gonium pectorale NIES-2863	1241	1.27E-103	309	Gonpec1|scaffold_52:292241-294918	0.12%	78.96%	C.reinhardtii v5.6|Cre04.g214150.t1.1	53	332	scaffold_52	292241	294918	Gonpec1_AssemblyScaffolds_Repeatmasked
		Microglena sp. YARC	1063	4.29E-90	267	MicrYARC1|chrom_1:125385559-125387651	0.00%	74.16%	C.reinhardtii v5.6|Cre04.g214150.t1.1	56	332	chrom_1	125385559	125387651	MicrYARC1_AssemblyScaffolds_Repeatmasked
		Microglena sp. YARC	1041	5.09E-88	268	MicrYARC1|chrom_6:2243976-2245831	0.00%	73.88%	C.reinhardtii v5.6|Cre04.g214150.t1.1	58	332	chrom_6	2243976	2245831	MicrYARC1_AssemblyScaffolds_Repeatmasked
		Monoraphidium minutum 26B-AM v1.0	1088	4.81E-92	278	Monmin1|scaffold_164:17910-19885	0.52%	73.02%	C.reinhardtii v5.6|Cre04.g214150.t1.1	59	332	scaffold_164	17910	19885	Monmin1_AssemblyScaffolds_Repeatmasked
		Monoraphidium neglectum SAG 48.87	1064	1.21E-95	267	Monneg1|scaffold_5326:911-3292	23.01%	74.53%	C.reinhardtii v5.6|Cre04.g214150.t1.1	56	332	scaffold_5326	911	3292	Monneg1_AssemblyScaffolds_Repeatmasked
		Monoraphidium neglectum SAG 48.87	990	4.62E-91	266	Monneg1|scaffold_1437:8428-10340	5.45%	71.05%	C.reinhardtii v5.6|Cre04.g214150.t1.1	67	332	scaffold_1437	8428	10340	Monneg1_AssemblyScaffolds_Repeatmasked
		Raphidocelis subcapitata NIES-35	1014	1.87E-78	260	Rapsub1|BDRX_1000016:19257-21731	0.14%	72.31%	C.reinhardtii v5.6|Cre04.g214150.t1.1	53	332	BDRX_1000016	19257	21731	Rapsub1_AssemblyScaffolds_Repeatmasked
		Scenedesmus obliquus EN0004 v1.0	1037	2.90E-98	277	SceoblEN4_1|scaffold_2:3965794-3968085	0.01%	71.48%	C.reinhardtii v5.6|Cre04.g214150.t1.1	58	332	scaffold_2	3965794	3968085	SceoblEN4_1_AssemblyScaffolds_Repeatmasked
		Scenedesmus obliquus UTEX 3031	1026	2.39E-96	270	Sceob152z_1|chr_24:1931004-1933776	0.01%	72.59%	C.reinhardtii v5.6|Cre04.g214150.t1.1	58	332	chr_24	1931004	1933776	Sceob152z_1_AssemblyScaffolds_Repeatmasked
		Scenedesmus obliquus UTEX 3031	1034	2.06E-97	276	Sceob152z_1|chr_7:1852630-1854916	0.01%	71.38%	C.reinhardtii v5.6|Cre04.g214150.t1.1	58	332	chr_7	1852630	1854916	Sceob152z_1_AssemblyScaffolds_Repeatmasked
		Scenedesmus obliquus UTEX 393	1026	1.39E-103	270	Sobl393_1|scaffold_375:23195-26112	0.81%	72.59%	C.reinhardtii v5.6|Cre04.g214150.t1.1	58	332	scaffold_375	23195	26112	Sobl393_1_AssemblyScaffolds_Repeatmasked
		Scenedesmus obliquus UTEX 393 v2.0	1026	3.62E-98	270	Sceobl393_2|scaffold_15:613752-616669	0.03%	72.59%	C.reinhardtii v5.6|Cre04.g214150.t1.1	58	332	scaffold_15	613752	616669	Sceobl393_2_AssemblyScaffolds_Repeatmasked
		Scenedesmus obliquus var. DOE0013 v1.0	1034	4.49E-98	276	SceoblDOE13_1|scaffold_3:922247-924559	0.02%	71.38%	C.reinhardtii v5.6|Cre04.g214150.t1.1	58	332	scaffold_3	922247	924559	SceoblDOE13_1_AssemblyScaffolds_Repeatmasked
		Scenedesmus obliquus var. UTEX 1450 v1.0	1034	1.07E-99	276	Sceobl1450_1|scaffold_22:1750969-1753262	0.04%	71.38%	C.reinhardtii v5.6|Cre04.g214150.t1.1	58	332	scaffold_22	1750969	1753262	Sceobl1450_1_AssemblyScaffolds_Repeatmasked
		Scenedesmus obliquus var. UTEX2630 v1.0	1034	6.26E-101	276	Sceobl2630_1|scaffold_41:305993-308305	0.09%	71.38%	C.reinhardtii v5.6|Cre04.g214150.t1.1	58	332	scaffold_41	305993	308305	Sceobl2630_1_AssemblyScaffolds_Repeatmasked
		Scenedesmus sp. NREL 46B-D3 v1.0	1025	4.35E-99	266	Scesp_1|scaffold_3:949669-951815	0.07%	72.56%	C.reinhardtii v5.6|Cre04.g214150.t1.1	57	332	scaffold_3	949669	951815	Scesp_1_AssemblyScaffolds_Repeatmasked
		Tetrabaena socialis NIES-571	490	3.43E-43	120	Tetso1|PGGS01_157:149899-151214	0.18%	79.17%	C.reinhardtii v5.6|Cre04.g214150.t1.1	73	184	PGGS01_157	149899	151214	Tetso1_AssemblyScaffolds_Repeatmasked
		Tetradesmus deserticola SNI-2 v1.1	1028	2.88E-97	266	TetrdesSNI2_1|scaffold_28:443471-446046	0.02%	73.31%	C.reinhardtii v5.6|Cre04.g214150.t1.1	53	332	scaffold_28	443471	446046	TetrdesSNI2_1_AssemblyScaffolds_Repeatmasked
		Tetradesmus deserticola SNI-2 v1.1	950	1.33E-94	254	TetrdesSNI2_1|scaffold_14:1381565-1383513	0.01%	70.47%	C.reinhardtii v5.6|Cre04.g214150.t1.1	60	332	scaffold_14	1381565	1383513	TetrdesSNI2_1_AssemblyScaffolds_Repeatmasked
		Tetradesmus obliquus UTEX 72 v1.1	1026	6.80E-97	270	Tetrobl72_1|scaffold_6:1850115-1853308	0.02%	72.59%	C.reinhardtii v5.6|Cre04.g214150.t1.1	58	332	scaffold_6	1850115	1853308	Tetrobl72_1_AssemblyScaffolds_Repeatmasked
		Volvox carteri v2.1	2998	1.69E-135	715	Volca2_1|scaffold_25:502412-1844940	0.11%	82.94%	C.reinhardtii v5.6|Cre04.g214150.t1.1	22	332	scaffold_25	502412	1844940	Volca2_1_AssemblyScaffolds_Repeatmasked
	Chlorodendrophyceae	Tetraselmis striata	853	2.29E-85	225	Tetstr1|Tetraselmis_3607:121574-122402	0.34%	71.11%	C.reinhardtii v5.6|Cre04.g214150.t1.1	81	332	Tetraselmis_3607	121574	122402	Tetstr1_AssemblyScaffolds_Repeatmasked
	Trebouxiophyceae	Asterochloris glomerata Cgr/DA1pho v2.0	982	8.25E-72	262	Astpho2|scaffold_00113:656625-659344	0.06%	68.32%	C.reinhardtii v5.6|Cre04.g214150.t1.1	57	331	scaffold_00113	656625	659344	Astpho2_AssemblyScaffolds_Repeatmasked
		Auxenochlorella protothecoides 0710	1375	2.89E-61	400	Auxeprot1|scaffold_97:138804-141712	0.10%	64.50%	C.reinhardtii v5.6|Cre04.g214150.t1.1	65	331	scaffold_97	138804	141712	Auxeprot1_AssemblyScaffolds_Repeatmasked
		Auxenochlorella protothecoides UTEX 25	871	5.27E-63	242	Auxpr25_1|scaffold_79:963661-965423	0.04%	66.53%	C.reinhardtii v5.6|Cre04.g214150.t1.1	65	331	scaffold_79	963661	965423	Auxpr25_1_AssemblyScaffolds_Repeatmasked
		Botryococcus braunii Showa v2.1	999	2.73E-77	266	Botrbrau1|scaffold_171:183670-187418	0.23%	66.92%	C.reinhardtii v5.6|Cre04.g214150.t1.1	54	332	scaffold_171	183670	187418	Botrbrau1_AssemblyScaffolds_Repeatmasked
		Chlorella sp. A99	398	9.22E-22	107	ChloA99_1|scaffold_8:1577925-1579901	0.02%	68.22%	C.reinhardtii v5.6|Cre04.g214150.t1.1	118	263	scaffold_8	1577925	1579901	ChloA99_1_AssemblyScaffolds_Repeatmasked
		Chlorella sorokiniana DOE1412	812	1.16E-46	234	ChloDOE1412_1|Contig_2160:1189760-1192275	0.02%	66.67%	C.reinhardtii v5.6|Cre04.g214150.t1.1	65	326	Contig_2160	1189760	1192275	ChloDOE1412_1_AssemblyScaffolds_Repeatmasked
		Chlorella sorokiniana str. 1228	806	1.92E-45	214	Chloso1228_1|scaffold_4:2327968-2330343	0.02%	70.09%	C.reinhardtii v5.6|Cre04.g214150.t1.1	65	325	scaffold_4	2327968	2330343	Chloso1228_1_AssemblyScaffolds_Repeatmasked
		Chlorella sorokiniana UTEX 1230	901	3.51E-43	258	Chloso1230_1|Contig_846:1138120-1141083	0.02%	66.67%	C.reinhardtii v5.6|Cre04.g214150.t1.1	55	325	Contig_846	1138120	1141083	Chloso1230_1_AssemblyScaffolds_Repeatmasked
		Chlorella sorokiniana UTEX 1602	807	1.35E-45	223	Chloso1602_1|LHPG02_5:1173330-1175807	0.02%	68.61%	C.reinhardtii v5.6|Cre04.g214150.t1.1	65	321	LHPG02_5	1173330	1175807	Chloso1602_1_AssemblyScaffolds_Repeatmasked
		Chlorella variabilis NC64A v1.0	847	3.56E-53	225	ChlNC64A_1|scaffold_9:588804-590736	0.04%	68.00%	C.reinhardtii v5.6|Cre04.g214150.t1.1	59	320	scaffold_9	588804	590736	Chlorella_NC64A_masked
		Micractinium conductrix SAG 241.80	822	6.16E-53	218	Micco1|LHPF02_32:160156-162888	0.12%	71.56%	C.reinhardtii v5.6|Cre04.g214150.t1.1	68	322	LHPF02_32	160156	162888	Micco1_AssemblyScaffolds_Repeatmasked
		Nannochloris desiccata UTEX 2437	961	1.09E-67	260	Nandes2437_1|JAHPZM01_12:206072-207254	0.10%	68.85%	C.reinhardtii v5.6|Cre04.g214150.t1.1	59	332	JAHPZM01_12	206072	207254	Nandes2437_1_AssemblyScaffolds_Repeatmasked
		Nannochloris desiccata UTEX 2526	961	1.10E-67	260	Nandes2526_1|JAGTXX02_2:206029-207211	0.10%	68.85%	C.reinhardtii v5.6|Cre04.g214150.t1.1	59	332	JAGTXX02_2	206029	207211	Nandes2526_1_AssemblyScaffolds_Repeatmasked
		Picochlorum renovo	999	1.60E-80	269	Picre1|scaffold_3:509058-509870	0.06%	69.14%	C.reinhardtii v5.6|Cre04.g214150.t1.1	59	332	scaffold_3	509058	509870	Picre1_AssemblyScaffolds_Repeatmasked
		Picochlorum soloecismus DOE101	998	2.12E-80	269	Picsp_1|scaffold_2:689947-690759	0.06%	69.89%	C.reinhardtii v5.6|Cre04.g214150.t1.1	59	332	scaffold_2	689947	690759	Picsp_1_AssemblyScaffolds_Repeatmasked_2021-12-15.fasta
		Symbiochloris reticulata Africa extracted metagenome v1.0	991	9.60E-82	252	SymretAf1|scaffold_217:20652-23297	1.18%	71.43%	C.reinhardtii v5.6|Cre04.g214150.t1.1	57	332	scaffold_217	20652	23297	SymretAf1_AssemblyScaffolds_Repeatmasked
		Symbiochloris reticulata Scotland extracted metagenome v1.0	991	1.16E-80	252	SymretSc1|scaffold_112:66132-68777	0.84%	71.43%	C.reinhardtii v5.6|Cre04.g214150.t1.1	57	332	scaffold_112	66132	68777	SymretSc1_AssemblyScaffolds_Repeatmasked
		Symbiochloris reticulata Spain extracted metagenome v1.0	991	9.55E-83	252	SymretSp1|scaffold_257:20808-23453	1.66%	71.43%	C.reinhardtii v5.6|Cre04.g214150.t1.1	57	332	scaffold_257	20808	23453	SymretSp1_AssemblyScaffolds_Repeatmasked
		Symbiochloris reticulata Spain reference genome v1.0	991	9.89E-83	252	Dicre1|scaffold_328:22113-24758	1.65%	71.43%	C.reinhardtii v5.6|Cre04.g214150.t1.1	57	332	scaffold_328	22113	24758	Dicre1_AssemblyScaffolds_Repeatmasked
		Symbiochloris reticulata Switzerland extracted metagenome v1.0	991	1.12E-80	252	SymretSw1|scaffold_132:20772-23417	0.85%	71.43%	C.reinhardtii v5.6|Cre04.g214150.t1.1	57	332	scaffold_132	20772	23417	SymretSw1_AssemblyScaffolds_Repeatmasked
Chloropicophyceae		Chloropicon primus CCMP1205	942	4.88E-103	252	Chlpri1|CP_31046:402023-402811	0.13%	70.24%	C.reinhardtii v5.6|Cre04.g214150.t1.1	60	332	CP_31046	402023	402811	Chlpri1_AssemblyScaffolds_Repeatmasked
Pedinophyceae		Pedinomonas minor SAG 1965-3	634	1.25E-51	183	Pedmin1|scaffold_25:68-948	1.07%	67.21%	C.reinhardtii v5.6|Cre04.g214150.t1.1	53	265	scaffold_25	68	948	Pedmin1_AssemblyScaffolds_Repeatmasked
		Pedinomonas minor SAG 1965-3	839	2.06E-80	237	Pedmin1|Chr_22:726521-727701	0.02%	67.09%	C.reinhardtii v5.6|Cre04.g214150.t1.1	55	332	Chr_22	726521	727701	Pedmin1_AssemblyScaffolds_Repeatmasked
		Pedinophyceae sp. YPF-701	970	1.10E-83	254	PedYPF701_1|CAJZHL01_1:1856609-1858112	0.04%	70.87%	C.reinhardtii v5.6|Cre04.g214150.t1.1	58	332	CAJZHL01_1	1856609	1858112	PedYPF701_1_AssemblyScaffolds_Repeatmasked
Ulvophyceae		Caulerpa lentillifera	902	6.30E-102	241	Caulen1|scf_22:48720-49472	0.10%	69.71%	C.reinhardtii v5.6|Cre04.g214150.t1.1	74	330	scf_22	48720	49472	Caulen1_AssemblyScaffolds_Repeatmasked
		Ostreobium queketti SAG 6.99	934	4.69E-89	236	Ostque1|CAJHUC01_306:36937-39136	0.24%	75.85%	C.reinhardtii v5.6|Cre04.g214150.t1.1	73	332	CAJHUC01_306	36937	39136	Ostque1_AssemblyScaffolds_Repeatmasked
		Ulva mutabilis Foyn	938	1.75E-86	254	Ulvmu1|UlvmuWT_2:346431-347576	0.04%	71.26%	C.reinhardtii v5.6|Cre04.g214150.t1.1	53	330	UlvmuWT_2	346431	347576	Ulvmu1_AssemblyScaffolds_Repeatmasked
		Ulva mutabilis Foyn	466	1.76E-41	128	Ulvmu1|UlvmuWT_255:8539-9083	1.05%	71.09%	C.reinhardtii v5.6|Cre04.g214150.t1.1	182	330	UlvmuWT_255	8539	9083	Ulvmu1_AssemblyScaffolds_Repeatmasked

### Sheet: Streptophyta
Class	Organism	Hit	Score	EValue	Alignment Length	% Hit Identity	Query Name	Query Start	Query End	Hit Name	Hit Start	Hit End	Dataset
Charophyceae	Chara braunii S276	Chabra1|BFEA01_29:2517187-2517969	938	4.16E-105	247	70.85%	C.reinhardtii v5.6|Cre04.g214150.t1.1	61	332	BFEA01_29	2517187	2517969	Chabra1_AssemblyScaffolds_Repeatmasked
Chlorokybophyceae	Chlorokybus atmophyticus CCAC 0220	Chlat1|scaffold_37:153757-154855	927	3.25E-68	262	68.32%	C.reinhardtii v5.6|Cre04.g214150.t1.1	62	332	scaffold_37	153757	154855	Chlat1_AssemblyScaffolds_Repeatmasked
Klebsormidiophyceae	Klebsormidium nitens NIES-2285	Klenit1|DF_237279:71635-73321	887	3.26E-78	248	66.53%	C.reinhardtii v5.6|Cre04.g214150.t1.1	64	332	DF_237279	71635	73321	Klenit1_AssemblyScaffolds_Repeatmasked
Mesostigmatophyceae	Mesostigma viride CCAC 1140	Mesovir1|scaffold_36:73409-74460	770	2.66E-73	221	65.61%	C.reinhardtii v5.6|Cre04.g214150.t1.1	62	329	scaffold_36	73409	74460	Mesovir1_AssemblyScaffolds_Repeatmasked
	Mesostigma viride NIES-296	Mesvir1|RPFO01_1162:178995-180061	792	1.62E-74	225	66.67%	C.reinhardtii v5.6|Cre04.g214150.t1.1	62	329	RPFO01_1162	178995	180061	Mesvir1_AssemblyScaffolds_Repeatmasked
Zygnemophyceae	Mesotaenium endlicherianum SAG 12.97	Mesen1|S_161:142461-143506	935	6.01E-89	247	70.04%	C.reinhardtii v5.6|Cre04.g214150.t1.1	62	332	S_161	142461	143506	Mesen1_AssemblyScaffolds_Repeatmasked
	Mesotaenium kramstae Lemmermann NIES-657 v3.0	Meskra657_3|scaffold_20:3046849-3048296	934	3.21E-83	258	67.44%	C.reinhardtii v5.6|Cre04.g214150.t1.1	62	332	scaffold_20	3046849	3048296	Meskra657_3_AssemblyScaffolds_Repeatmasked
	Spirogloea muscicola CCAC 0214	Spimu1|s_17:253341-254499	894	1.16E-73	228	71.93%	C.reinhardtii v5.6|Cre04.g214150.t1.1	78	332	s_17	253341	254499	Spimu1_AssemblyScaffolds_Repeatmasked
	Spirogloea muscicola CCAC 0214	Spimu1|s_285:34648-35806	895	2.01E-78	228	72.37%	C.reinhardtii v5.6|Cre04.g214150.t1.1	78	332	s_285	34648	35806	Spimu1_AssemblyScaffolds_Repeatmasked
	Spirogloea muscicola CCAC 0214	Spimu1|s_2815:263-1455	867	4.71E-84	238	68.49%	C.reinhardtii v5.6|Cre04.g214150.t1.1	62	327	s_2815	263	1455	Spimu1_AssemblyScaffolds_Repeatmasked
	Spirogloea muscicola CCAC 0214	Spimu1|s_33:559598-560590	822	9.60E-72	223	69.06%	C.reinhardtii v5.6|Cre04.g214150.t1.1	78	327	s_33	559598	560590	Spimu1_AssemblyScaffolds_Repeatmasked
	Zygnema cf. cylindricum SAG 698-1a	Zygcyl6981a_1|scaffold_1073:28071-29189	925	2.74E-89	245	70.20%	C.reinhardtii v5.6|Cre04.g214150.t1.1	62	332	scaffold_1073	28071	29189	Zygcyl6981a_1_AssemblyScaffolds_Repeatmasked
	Zygnema cf. cylindricum SAG 698-1a	Zygcyl6981a_1|scaffold_1145:84429-85608	932	6.62E-90	245	70.61%	C.reinhardtii v5.6|Cre04.g214150.t1.1	62	332	scaffold_1145	84429	85608	Zygcyl6981a_1_AssemblyScaffolds_Repeatmasked
	Zygnema circumcarinatum SAG 698-1b	Zygcir6981b_1|scaffold_13:2250844-2252008	929	7.88E-84	245	70.20%	C.reinhardtii v5.6|Cre04.g214150.t1.1	62	332	scaffold_13	2250844	2252008	Zygcir6981b_1_AssemblyScaffolds_Repeatmasked
	Zygnema circumcarinatum UTEX 1559	Zygcir1559_1|Chr_2:2359315-2360479	929	8.52E-84	245	70.20%	C.reinhardtii v5.6|Cre04.g214150.t1.1	62	332	Chr_2	2359315	2360479	Zygcir1559_1_AssemblyScaffolds_Repeatmasked
	Zygnema circumcarinatum UTEX 1560	Zygcir1560_1|Chr_2:2781964-2783128	929	6.63E-84	245	70.20%	C.reinhardtii v5.6|Cre04.g214150.t1.1	62	332	Chr_2	2781964	2783128	Zygcir1560_1_AssemblyScaffolds_Repeatmasked
