## Supplemental Table 3 for "*THI1* Gene Evolutionary Trends: A Comprehensive Plant-Focused Assessment via Data Mining and Large-Scale Analysis"

### Sheet: Figure 4 candidates
Phylum	Clade	Class/order	Syntenic block	Species	GENE 1	GENE 2	GENE 3	GENE 4	GENE 5	THI1	GENE 7	GENE 8	GENE 9	GENE 10	GENE 11
Chlorophyta (Green Algae)			I	Chlamydomonas reinhardtii	Cre04.g214505	Cre04.g214350	Cre04.g214351	Cre04.g214250	Cre04.g214200	Cre04.g214150	Cre04.g214100	Cre04.g214050	Cre04.g214000	Cre04.g213950	Cre04.g213900
Streptophyta	Marchantiopsida (Liverwort)		II	Marchantia polymorpha	Mapoly0078s0004	Mapoly0078s0005	Mapoly0078s0006	Mapoly0078s0007	Mapoly0078s0008	Mapoly0078s0009	Mapoly0078s0010	Mapoly0078s0011	Mapoly0078s0012	Mapoly0078s0013	Mapoly0078s0014
	Briophyta		II	Physcomitrium patens	Pp3c24_10718	Pp3c24_10740	Pp3c24_10750	Pp3c24_10770	Pp3c24_10780	Pp3c24_10800	Pp3c24_10810	Pp3c24_10890	Pp3c24_10900	Pp3c24_10910	Pp3c24_10920
			II	Physcomitrium patens	Pp3c23_6370	Pp3c23_6430	Pp3c23_6440	Pp3c23_6470	Pp3c23_6490	Pp3c23_6510	Pp3c23_6540	Pp3c23_6560	Pp3c23_6570	Pp3c23_6580	Pp3c23_6600
			II	Physcomitrium patens	Pp3c23_6490	Pp3c23_6510	Pp3c23_6540	Pp3c23_6560	Pp3c23_6570	Pp3c23_6580	Pp3c23_6600	Pp3c23_6620	Pp3c23_6670	Pp3c23_6680	Pp3c23_6720
			II	Physcomitrium patens	Pp3c23_6510	Pp3c23_6540	Pp3c23_6560	Pp3c23_6570	Pp3c23_6580	Pp3c23_6600	Pp3c23_6620	Pp3c23_6670	Pp3c23_6680	Pp3c23_6720	Pp3c23_6740
			II	Physcomitrium patens	Pp3c20_13450	Pp3c20_13470	Pp3c20_13500	Pp3c20_13520	Pp3c20_13530	Pp3c20_13540	Pp3c20_13543	Pp3c20_13550	Pp3c20_13600	Pp3c20_13658	Pp3c20_13770
			II	Physcomitrium patens	Pp3c20_13540	Pp3c20_13543	Pp3c20_13550	Pp3c20_13600	Pp3c20_13658	Pp3c20_13770	Pp3c20_13790	Pp3c20_13830	Pp3c20_13850	Pp3c20_13860	Pp3c20_14020
	Gymnosperms		III	Ginkgo biloba						GBI00018447
			III	Ginkgo biloba						GBI00029183
	Lycopodiopsida		IV	Selaginella moellendorffii	SMO147G0012	SMO147G0180	SMO147G0082	SMO147G0335	SMO147G0358	271002	SMO147G0181	SMO147G0266	SMO147G0355	SMO147G0178	SMO147G0276
	Amborellales		VI	Amborella trichopoda	ATR0686G248	ATR0686G103	ATR0686G067	ATR0686G123	ATR0686G173	evm_27.TU.AmTr_v1.0_scaffold00005.125	ATR0686G071	ATR0686G085	ATR0686G041	ATR0686G209	ATR0686G104
	Charophyceae		V	Chara braunii	CBR_g30800	CBR_g30801	CBR_g30802	CBR_g30803	CBR_g30804	CBR_g30805	CBR_g30806	CBR_g30807	CBR_g30808	CBR_g30809	CBR_g30810
	Monocot	Alismatales	VI	Spirodela polyrhiza	Spipo14G0051700	Spipo14G0051800	Spipo14G0051900	Spipo14G0052000	Spipo14G0052100	Spipo14G0052200	Spipo14G0052300	Spipo14G0052400	Spipo14G0052500	Spipo14G0052600	Spipo14G0052700
		Poales	VI	Ananas comosus	Aco014498	Aco014497	Aco014495	Aco014496	Aco014494	Aco014493	Aco014492	Aco014491	Aco014490	Aco014489	Aco014488
		Zingiberales	VI	Musa acuminata	Ma07_g00120	Ma07_g00130	Ma07_g00140	Ma07_g00150	Ma07_g00160	Ma07_g00170	Ma07_g00180	Ma07_g00190	Ma07_g00200	Ma07_g00210	Ma07_g00220
			VI	Musa acuminata	Ma02_g15840	Ma02_g15850	Ma02_g15860	Ma02_g15870	Ma02_g15880	Ma02_g15890	Ma02_g15900	Ma02_g15910	Ma02_g15920	Ma02_g15930	Ma02_g15940
		Alismatales	VI	Zostera marina						Zosma23g00800
			VI	Zostera marina						Zosma38g00930
		Poales(BOP)	VI	Brachypodium distachyon	Bradi1g25816	Bradi1g25822	Bradi1g25837	Bradi1g25837	Bradi1g25847	Bradi1g25860	Bradi1g25870	Bradi1g25880	Bradi1g25883	Bradi1g25887	Bradi1g25890
			VI	Triticum aestivum						TraesCS7B02G278200
			VI	Triticum aestivum	TraesCS7A03G0915800	TraesCS7A03G0916200	TraesCS7A03G0916400	TraesCS7A03G0916600	TraesCS7A03G0916700	TraesCS7A02G376800	TraesCS7A03G0917200	TraesCS7A03G0917300	TraesCS7A03G0917400	TraesCS7A03G0917600	TraesCS7A03G0917700
			VI	Triticum aestivum						TraesCS7D02G373100
			VI	Hordeum vulgare						HORVU7Hr1G090100
			VI	Triticum aestivum						TraesCS3B02G435500
			VI	Hordeum vulgare						HORVU3Hr1G090190
			VI	Oryza sativa						LOC_Os07g34570
		Poales(Pacmad)	VI	Setaria viridis	Sevir.4G208000	Sevir.4G208100	Sevir.4G208200	Sevir.4G208300	Sevir.4G208301	Sevir.4G208400	Sevir.4G208401	Sevir.4G208500	Sevir.4G208700	Sevir.4G208800	Sevir.4G208900
			VI	Setaria italica	Seita.4G199100	Seita.4G199200	Seita.4G199300	Seita.4G199400	Seita.4G199500	Seita.4G199600	Seita.4G199700	Seita.4G199800	Sevir.2G348400	Seita.4G200000	Seita.4G200100
			VI	Setaria italica	Seita.2G337300	Seita.2G337400	Seita.2G337500	Seita.2G337600	Seita.2G337700	Seita.2G337800	Seita.2G337900	Seita.2G338000	Seita.2G338100	Seita.2G338200	Seita.2G338300
			VI	Setaria viridis	Sevir.2G347600	Sevir.2G347700	Sevir.2G347800	Sevir.2G347900	Sevir.2G348000	Sevir.2G348100	Sevir.2G348200	Sevir.2G348300	Sevir.2G348400	Sevir.2G348500	Sevir.2G348600
			VI	Miscanthus sinensis					MisinT321900	MisinT322000	MisinT322100	MisinT322200	MisinT322300
			VI	Sorghum bicolor	Sobic.002G384000	Sobic.002G384100	Sobic.002G384150	Sobic.002G384200	Sobic.002G384300	Sobic.002G384400	Sobic.002G384500	Sobic.002G384600	Sobic.002G384700	Sobic.002G384800	Sobic.002G384900
			VI	Miscanthus sinensis	Misin04G365900	Misin04G366000	Misin04G366100	Misin04G366200	Misin04G366300	Misin04G366400	Misin04G366500	Misin04G366600	Misin04G366700	Misin04G366800	Misin04G366900
			VI	Saccharum spontaneum	Sspon.02G0003020-2P	Sspon.02G0003020-3P	Sspon.02G0046930-1C	Sspon.02G0003060-2C	Sspon.02G0003060-2C	Sspon.02G0003080-2C	Sspon.02G0046950-1C	Sspon.04G0031660-1P	Sspon.01G0002720-3C	Sspon.02G0046960-1C	Sspon.02G0033770-2C
			VI	Zea mays RefGen						Zm00001d044228
			VI	Zea mays RefGen						Zm00001d011183
			VI	Miscanthus sinensis	Misin06G164700	Misin06G164800	Misin06G164900	Misin06G165000	Misin06G165100	Misin06G165200	Misin06G165300	Misin06G165400	Misin06G165500	Misin06G165600	Misin06G165700
			VI	Miscanthus sinensis	Misin05G173000	Misin05G173100	Misin05G173200	Misin05G173300	Misin05G173400	Misin05G173500	Misin05G173600	Misin05G173700	Misin05G173800	Misin05G173900	Misin05G174000
			VI	Sorghum bicolor	Sobic.003G190500	Sobic.003G190600	Sobic.003G190701	Sobic.003G190800	Sobic.003G190900	Sobic.003G191000	Sobic.003G191200	Sobic.003G191300	Sobic.003G191350	Sobic.003G191400	Sobic.003G191500
			VI	Saccharum spontaneum	Sspon.02G0003040-1A	Sspon.03G0013050-1A	Sspon.03G0013060-1A	Sspon.03G0013070-1A	Sspon.03G0013090-1A	Sspon.03G0013100-1A	Sspon.03G0013110-1A	Sspon.03G0013120-1A	Sspon.03G0013130-1A	Sspon.03G0013140-1A	Sspon.03G0013150-1A
			VI	Saccharum spontaneum	Sspon.03G0013050-2B	Sspon.03G0033150-1B	Sspon.03G0013070-2B	Sspon.03G0013080-2B	Sspon.03G0013090-2B	Sspon.03G0013100-2B	Sspon.03G0013110-2B	Sspon.03G0013160-2B	Sspon.03G0013170-2B	Sspon.03G0013180-2B	Sspon.03G0033160-1B
	Eudicotyledons	Caryophyllales	VII	Beta vulgaris EL10_1.0	EL10Ac2g02493	EL10Ac2g02494	EL10Ac2g02495	EL10Ac2g02496	EL10Ac2g02497	EL10Ac2g02498	EL10Ac2g02499	EL10Ac2g02500	EL10Ac2g02501	EL10Ac2g02502	EL10Ac2g02503
			VII	Beta vulgaris EL10_1.0	EL10Ac2g02491	EL10Ac2g02492	EL10Ac2g02493	EL10Ac2g02493	EL10Ac2g02495	EL10Ac2g02496	EL10Ac2g02497	EL10Ac2g02498	EL10Ac2g02499	EL10Ac2g02500	EL10Ac2g02501
		Fabids	VII	Lotus japonicus Lj1	Lj3g0025806	Lj3g0021941	Lj3g0001156	Lj3g0027602	Lj3g0008462	Lj3g0002422	Lj3g0018788	Lj3g0007688	Lj3g0017739	Lj3g0000319	Lj3g0008751
			VII	Phaseolus vulgaris	Phvul.011G138600	Phvul.011G138700	Phvul.011G138801	Phvul.011G138900	Phvul.011G139000	Phvul.011G139100	Phvul.011G139200	Phvul.011G139300	Phvul.007G053200	Phvul.007G053300	Phvul.007G053400
			VII	Glycine max	Glyma.10G251050	Glyma.10G251100	Glyma.10G251200	Glyma.10G251300	Glyma.10G251400	Glyma.06G251500	Glyma.10G251600	Glyma.10G251700	Glyma.10G251800	Glyma.10G251900	Glyma.10G252150
			VII	Glycine max	Glyma.20G141450	Glyma.20G141600	Glyma.20G141700	Glyma.20G141800	Glyma.20G141900	Glyma.20G142000	Glyma.20G142100	Glyma.20G142200	Glyma.20G142300	Glyma.20G142400	Glyma.20G142500
			VII	Medicago truncatula	Medtr4g080790	Medtr4g080800	Medtr4g081100	Medtr4g081110	Medtr4g081120	Medtr4g081130	Medtr4g081170	Medtr4g081180	Medtr4g081190	Medtr4g081200	Medtr4g081210
			VII	Arachis hypogaea	arahy.Tifrunner.gnm1.ann1.HZU6G9	arahy.Tifrunner.gnm1.ann1.7G2X2W	arahy.Tifrunner.gnm1.ann1.ZAH2CS	arahy.Tifrunner.gnm1.ann1.ZAH2CS	arahy.Tifrunner.gnm1.ann1.KWX7I5	arahy.Tifrunner.gnm1.ann1.R2E5NI	arahy.Tifrunner.gnm1.ann1.B9KZG1	arahy.Tifrunner.gnm1.ann1.WBM5YG	arahy.Tifrunner.gnm1.ann1.WBM5YG	arahy.Tifrunner.gnm1.ann1.LL10MS
			VII	Arachis hypogaea	arahy.Tifrunner.gnm1.ann1.78MI69	arahy.Tifrunner.gnm1.ann1.SQCB4H	arahy.Tifrunner.gnm1.ann1.508SKJ	arahy.Tifrunner.gnm1.ann1.HW7REX	arahy.Tifrunner.gnm1.ann1.L4HCA7	arahy.Tifrunner.gnm1.ann1.L4HCA7	arahy.Tifrunner.gnm1.ann1.HY89VY	arahy.Tifrunner.gnm1.ann1.NH6DY5	arahy.Tifrunner.gnm1.ann1.2TAV4H	arahy.Tifrunner.gnm1.ann1.M0TH05	arahy.Tifrunner.gnm1.ann1.2Z96EU
		Vitales	VII	Vitis vinifera						VIT_219s0177g00140
		Fabids	VII	Populus trichocarpa						Potri.011G134900
		Malvids	VII	Theobroma cacao	Thecc.07G050100	Thecc.07G050200	Thecc.07G050300	Thecc.07G050400	Thecc.07G050500	Thecc.07G050600	Thecc.07G050700	Thecc.07G050800	Thecc.07G050900	Thecc.07G051000	Thecc.07G051100
			VII	Carica papaya						evm.TU.supercontig_97.56
			VII	Citrus clementina	Ciclev10009848m.g	Ciclev10007468m.g	Ciclev10010433m.g	Ciclev10009789m.g	Ciclev10009940m.g	Ciclev10008765m.g	Ciclev10009059m.g	Ciclev10010479m.g	Ciclev10010811m.g	Ciclev10010225m.g	Ciclev10010086m.g
			VII	Citrus clementina	Ciclev10020505m.g	Ciclev10020719m.g	Ciclev10021015m.g	Ciclev10022296m.g	Ciclev10020638m.g	Ciclev10024231m.g	Ciclev10018844m.g	Ciclev10018614m.g	Ciclev10022287m.g	Ciclev10021271m.g	Ciclev10019854m.g
			VII	Arabidopsis thaliana TAIR10	AT5G54730	AT5G54740	AT5G54745	AT5G54750	AT5G54760	AT5G54770	AT5G54780	AT5G08255	ath-miR2938	AT5G08265	AT5TE80100
			VII	Brassica oleracea capitata						Bol027936
			VII	Brassica oleracea capitata						Bol018246
			VII	Brassica rapa FPsc						Brara.B01361
			VII	Brassica rapa FPsc						Brara.J00941
			VII	Brassica oleracea capitata						Bol038894
			VII	Eucalyptus grandis	Eucgr.F03426	Eucgr.F03427	Eucgr.F03430	Eucgr.F03431	Eucgr.F03432	Eucgr.F03433	Eucgr.F03434	Eucgr.F03435	Eucgr.F03436	Eucgr.F03437	Eucgr.F03438
		Asterids	VII	Lactuca sativa	Lsat_1_v5_gn_5_5800	Lsat_1_v5_gn_5_5821	Lsat_1_v5_gn_5_5840	Lsat_1_v5_gn_5_5901	Lsat_1_v5_gn_5_5920	Lsat_1_v5_gn_7_107941	Lsat_1_v5_gn_5_5001	Lsat_1_v5_gn_5_5021	Lsat_1_v5_gn_5_4821	Lsat_1_v5_gn_5_4701	Lsat_1_v5_gn_5_4720
			VII	Lactuca sativa	Lsat_1_v5_gn_7_108060	Lsat_1_v5_gn_7_108020	Lsat_1_v5_gn_7_107980	Lsat_1_v5_gn_7_107980	Lsat_1_v5_gn_7_107961	Lsat_1_v5_gn_5_5940	Lsat_1_v5_gn_7_107900	Lsat_1_v5_gn_7_109541	Lsat_1_v5_gn_7_109521	Lsat_1_v5_gn_7_109480	Lsat_1_v5_gn_7_109480
		Fabids	VII	Fragaria vesca	FvH4_3g21910	FvH4_3g21920	FvH4_3g21921	FvH4_3g21922	FvH4_3g21930	FvH4_3g21940	FvH4_3g21950	FvH4_3g21960	FvH4_3g21961	FvH4_3g21970	FvH4_3g21980
			VII	Fragaria vesca	FvH4_3g33450	FvH4_3g33460	FvH4_3g33470	FvH4_3g33471	FvH4_3g33480	FvH4_3g33490	FvH4_3g33500	FvH4_3g33510	FvH4_3g33520	FvH4_3g33530	FvH4_3g33531
			VII	Prunus persica	Prupe.4G204600	Prupe.4G204700	Prupe.4G204800	Prupe.4G204900	Prupe.4G205000	Prupe.4G205100	Prupe.4G205200	Prupe.4G205300	Prupe.4G205400	Prupe.4G205500	Prupe.4G205600
			VII	Malus domestica	MD11G1224300	MD11G1224400	MD11G1224500	MD11G1224600	MD11G1224700	MD11G1224800	MD11G1224900	MD11G1225000	MD11G1225100	MD11G1225200	MD11G1225300
			VII	Malus domestica	MD03G1209600	MD03G1209700	MD03G1209800	MD03G1209900	MD03G1210000	MD03G1210100	MD03G1210200	MD03G1210300	MD03G1210400	MD03G1210500	MD03G1210600
		Asterids	VII	Olea europaea	Oeu051212.1	Oeu051213.1	Oeu051214.1	Oeu051218.1	Oeu051219.1	Oeu051220.1	Oeu051221.1	Oeu051222.1	Oeu051224.2	Oeu051225.1	Oeu051226.2
			VII
			VII	Coffea canephora	Cc02_g11610	Cc05_te206116	Cc05_te205994	Cc05_te206127	Cc05_te205973	Cc02_g11650	Cc05_te205990	Cc05_te205999	Cc05_g13320	Cc05_te206046	Cc05_te206012
			VII	Daucus carota	DCAR_004193	DCAR_004194	DCAR_004195	DCAR_004196	DCAR_004197	DCAR_004198	DCAR_004199	DCAR_004200	DCAR_004201	DCAR_004202	DCAR_004203
			VII	Daucus carota	DCAR_028166	DCAR_028165	DCAR_028164	DCAR_028163	DCAR_028162	DCAR_028161	DCAR_028160	DCAR_028159	DCAR_028158	DCAR_028157	DCAR_028156
		Malvids	VII	Citrus clementina	Ciclev10016609m.g	Ciclev10017549m.g	Ciclev10016912m.g	Ciclev10015811m.g	Ciclev10018367m.g	Ciclev10015727m.g	Ciclev10015776m.g	Ciclev10017296m.g	Ciclev10018056m.g	Ciclev10014587m.g	Ciclev10016095m.g
		Fabids	VII	Arachis hypogaea	arahy.Tifrunner.gnm1.ann1.LY0G2U	arahy.Tifrunner.gnm1.ann1.LY0G2U	arahy.Tifrunner.gnm1.ann1.6PY5Z8	arahy.Tifrunner.gnm1.ann1.MR90IT	arahy.Tifrunner.gnm1.ann1.Q36MFY	arahy.Tifrunner.gnm1.ann1.Q36MFY	arahy.Tifrunner.gnm1.ann1.GX4GBD	arahy.Tifrunner.gnm1.ann1.E356RC	arahy.Tifrunner.gnm1.ann1.SC0FBD	arahy.Tifrunner.gnm1.ann1.CLZ951	arahy.Tifrunner.gnm1.ann1.CLZ951
			VII	Arachis hypogaea	arahy.Tifrunner.gnm1.ann1.RK9A58	arahy.Tifrunner.gnm1.ann1.Y6FWJK	arahy.Tifrunner.gnm1.ann1.W5CHUK	arahy.Tifrunner.gnm1.ann1.QV9JTX	arahy.Tifrunner.gnm1.ann1.BT8HPN	arahy.Tifrunner.gnm1.ann1.76C20C	arahy.Tifrunner.gnm1.ann1.D3ZGNR	arahy.Tifrunner.gnm1.ann1.0A1TZX	arahy.Tifrunner.gnm1.ann1.0A1TZX	arahy.Tifrunner.gnm1.ann1.B2JAD5	arahy.Tifrunner.gnm1.ann1.VNPE8R
			VII	Medicago truncatula	Medtr1g105440	Medtr1g105450	Medtr1g105460	Medtr1g105465	Medtr1g105470	Medtr1g105480	Medtr1g105495	Medtr1g105510	Medtr1g105515	Medtr1g105520	Medtr1g105530
			VII	Lotus japonicus Lj1	Lj5g0006944	Lj5g0019737	Lj5g0011248	Lj5g0020351	Lj5g0005759	Lj5g0019245	Lj5g0019176	Lj5g0014810	Lj5g0005109	Lj5g0026193	Lj5g0007798
			VII	Phaseolus vulgaris	Phvul.007G052400	Phvul.007G052500	Phvul.007G052700	Phvul.007G052700	Phvul.007G052800	Phvul.007G052900	Phvul.007G053000	Phvul.007G053100	Phvul.007G053200	Phvul.007G053300	Phvul.007G053400
			VII	Glycine max	Glyma.12G134400	Glyma.12G134500	Glyma.12G134700	Glyma.20G141800	Glyma.20G141900	Glyma.12G135000	Glyma.12G135100	Glyma.12G135200	Glyma.12G135300	Glyma.12G135400	Glyma.12G135500
			VII	Glycine max	Glyma.06G269200	Glyma.06G269300	Glyma.06G269400	Glyma.06G269500	Glyma.06G269600	Glyma.06G269700	Glyma.06G269900	Glyma.06G270000	Glyma.06G270200	Glyma.06G270300	Glyma.06G270400
