## Supplemental Table 4 for "*THI1* Gene Evolutionary Trends: A Comprehensive Plant-Focused Assessment via Data Mining and Large-Scale Analysis"

### Sheet:  Rfam
Riboswitch RFAM
Organism	ID database	ID gene	ID transcript	Database	Sequence	Family	Accession	Start	End	Bit score	E-value	Strand
Chlamydomonas reinhardtii	Cre04.g214150	ChrTHI1_1	Cre04.g214150.t1.1	Phytozome	Transcript	TPP riboswitch (THI element)	RF00059	706	872	43.6	35	+
					Genomic	TPP riboswitch (THI element)	RF00059	706	872	43.6	35	+
Chromochloris zofingiensis	Cz01g03110	ChzTHI1_1	Cz01g03110.t1	Phytozome	Transcript	TPP riboswitch (THI element)	RF00059	1321	1439	65.6	1.7e-11	+
					Genomic	TPP riboswitch (THI element)	RF00059	1321	1439	65.6	1.7e-11	+
Dunaliella salina	Dusal.2046s00001	DusTHI1_1	Dusal.2046s00001.1	Phytozome	Transcript
					Genomic	TPP riboswitch (THI element)	RF00059	2502	2618	58.3	1.3e-9	+
Dunaliella salina	Dusal.2046s00001	DusTHI1_1	Dusal.2046s00001.2	Phytozome	Transcript
					Genomic	TPP riboswitch (THI element)	RF00059	2502	2618	58.3	9.4e-10	+
Dunaliella salina	Dusal.1096s00002	DusTHI1_2	Dusal.1096s00002.1	Phytozome	Transcript
					Genomic	TPP riboswitch (THI element)	RF00059	411	527	58.3	1e-09	+
Ceratodon purpureus R40.T1	CepurR40.3G176500	CepTHI1_3	CepurR40.3G176500.1	Phytozome	Transcript	TPP riboswitch (THI element)	RF00059	1579	1675	67.6	3.4e-12	+
					Genomic	TPP riboswitch (THI element)	RF00059	1692	1788	67.6	3.5e-12	+
Ceratodon purpureus R40. T2	CepurR40.3G176500	CepTHI1_3	CepurR40.3G176500.2	Phytozome	Transcript	TPP riboswitch (THI element)	RF00059	1361	1451	52.3	1.4e-8	+
					Genomic	TPP riboswitch (THI element)	RF00059	1692	1788	67.6	3.5e-12	+
Ceratodon purpureus R40	CepurR40.12G157000	CepTHI1_4	CepurR40.12G157000.1	Phytozome	Transcript	TPP riboswitch (THI element)	RF00059	1641	1737	67.1	4.6e-12	+
					Genomic	TPP riboswitch (THI element)	RF00059	1763	1859	67.1	4.9e-12	+
Ceratodon purpureus R40	CepurR40.12G157000	CepTHI1_4	CepurR40.12G157000.2	Phytozome	Transcript	TPP riboswitch (THI element)	RF00059	1183	1281	48.7	9.3e-8	+
					Genomic	TPP riboswitch (THI element)	RF00059	1763	1859	67.1	4.3e-12	+
Physcomitrium patens	Pp3c20_13540	PhpTHI1_1	Pp3c20_13540.1	Phytozome	Transcript	TPP riboswitch (THI element)	RF00059	1577	1673	69.8	1e-12	+
					Genomic	TPP riboswitch (THI element)	RF00059	1709	1805	69.8	1.1e-12	+
Physcomitrium patens T1	Pp3c23_6510	PhpTHI1_3	Pp3c23_6510.1	Phytozome	Transcript	TPP riboswitch (THI element)	RF00059	1671	1767	68.4	3e-12	+
					Genomic	TPP riboswitch (THI element)	RF00059	1773	1869	68.4	3.1e-12	+
Physcomitrium patens T2	Pp3c23_6510	PhpTHI1_3	Pp3c23_6510.2	Phytozome	Transcript	TPP riboswitch (THI element)	RF00059	1360	1460	50.5	5.4e-8	+
					Genomic	TPP riboswitch (THI element)	RF00059	1773	1869	68.4	3.3e-12	+
Physcomitrium patens T3	Pp3c23_6510	PhpTHI1_3	Pp3c23_6510.3	Phytozome	Transcript	TPP riboswitch (THI element)	RF00059	1340	1423	42.7	42	+
					Genomic	TPP riboswitch (THI element)	RF00059	1773	1869	68.4	3.3e-12	+
Physcomitrium patens T4	Pp3c23_6510	PhpTHI1_3	Pp3c23_6510.4	Phytozome	Transcript	TPP riboswitch (THI element)	RF00059	1360	1460	50.5	5.7e-8	+
					Genomic	TPP riboswitch (THI element)	RF00059	1773	1869	68.4	3.3e-12	+
Physcomitrium patens T5	Pp3c23_6510	PhpTHI1_3	Pp3c23_6510.5	Phytozome	Transcript	TPP riboswitch (THI element)	RF00059	1587	1683	68.4	3.2e-12	+
					Genomic	TPP riboswitch (THI element)	RF00059	1773	1869	68.4	3.3e-12	+
Physcomitrium patens T6	Pp3c23_6510	PhpTHI1_3	Pp3c23_6510.6	Phytozome	Transcript	TPP riboswitch (THI element)	RF00059	1618	1714	68.4	3.2e-12	+
					Genomic	TPP riboswitch (THI element)	RF00059	1773	1869	68.4	3.3e-12	+
Physcomitrium patens T7	Pp3c23_6510	PhpTHI1_3	Pp3c23_6510.7	Phytozome	Transcript	TPP riboswitch (THI element)	RF00059	1462	1562	50.5	5.9e-8	+
					Genomic	TPP riboswitch (THI element)	RF00059	1773	1869	68.4	3.3e-12	+
Physcomitrium patens T1	Pp3c24_10800	PhpTHI1_6	Pp3c24_10800.1	Phytozome	Transcript	TPP riboswitch (THI element)	RF00059	1580	1676	67	5.5e-12	+
					Genomic	TPP riboswitch (THI element)	RF00059	1849	1945	67	6.1e-12	+
Physcomitrium patens T2	Pp3c24_10800	PhpTHI1_6	Pp3c24_10800.2	Phytozome	Transcript	TPP riboswitch (THI element)	RF00059	1468	1578	47.6	2.3e-7	+
					Genomic	TPP riboswitch (THI element)	RF00059	1849	1945	67	6.1e-12	+
Physcomitrium patens T3	Pp3c24_10800	PhpTHI1_6	Pp3c24_10800.3	Phytozome	Transcript	TPP riboswitch (THI element)	RF00059	1250	1360	47.6	1.9e-7	+
					Genomic	TPP riboswitch (THI element)	RF00059	1849	1945	67	5.6e-12	+
Physcomitrium patens T4	Pp3c24_10800	PhpTHI1_6	Pp3c24_10800.4	Phytozome	Transcript	TPP riboswitch (THI element)	RF00059	1494	1590	67	4.8e-12	+
					Genomic	TPP riboswitch (THI element)	RF00059	1849	1945	67	5.6e-12	+
Physcomitrium patens T5	Pp3c24_10800	PhpTHI1_6	Pp3c24_10800.5	Phytozome	Transcript	TPP riboswitch (THI element)	RF00059	1514	1610	67	5.4e-12	+
					Genomic	TPP riboswitch (THI element)	RF00059	1849	1945	67	5.7e-12	+
Physcomitrium patens T6	Pp3c24_10800	PhpTHI1_6	Pp3c24_10800.6	Phytozome	Transcript	TPP riboswitch (THI element)	RF00059	1470	1580	47.6	2.4e-7	+
					Genomic	TPP riboswitch (THI element)	RF00059	1849	1945	67	6.3e-12	+
Sphagnum fallax	Sphfalx14G065100	SpfTHI1_1	Sphfalx14G065100.1	Phytozome	Transcript	TPP riboswitch (THI element)	RF00059	1221	1357	50.7	3.8e-8	+
					Genomic	TPP riboswitch (THI element)	RF00059	1737	1838	76	4.1e-14	+
Sphagnum magellanicum T1	Sphmag14G064200	SpmTHI1_1	Sphmag14G064200.1	Phytozome	Transcript	TPP riboswitch (THI element)	RF00059	1230	1366	50.7	3.9e-8	+
					Genomic	TPP riboswitch (THI element)	RF00059	1746	1847	74.9	7.6e-14	+
Sphagnum magellanicum T2	Sphmag14G064200	SpmTHI1_1	Sphmag14G064200.2	Phytozome	Transcript	TPP riboswitch (THI element)	RF00059	1230	1366	50.7	3.9e-8	+
					Genomic	TPP riboswitch (THI element)	RF00059	1746	1847	74.9	7.6e-14	+
Sphagnum magellanicum T1	Sphmag18G057100	SpmTHI1_2	Sphmag18G057100.1	Phytozome	Transcript	TPP riboswitch (THI element)	RF00059	1339	1475	47.1	3.3e-7	+
					Genomic	TPP riboswitch (THI element)	RF00059	1811	1915	74.3	1.2e-13	+
Sphagnum magellanicum T2	Sphmag18G057100	SpmTHI1_2	Sphmag18G057100.2	Phytozome	Transcript	TPP riboswitch (THI element)	RF00059	1319	1422	64.2	2e-11	+
					Genomic	TPP riboswitch (THI element)	RF00059	1811	1915	74.3	9.3e-14	+
Marchantia polymorpha T1	Mapoly0078s0009	MapTHI1_1	Mapoly0078s0009.1	Phytozome	Transcript	TPP riboswitch (THI element)	RF00059	1129	1218	42.2	31	+
					Genomic	TPP riboswitch (THI element)	RF00059	1383	1484	68.6	1.7e-12	+
Selaginella moellendorffii	271002	SemTHI1_1	271002	Phytozome	Transcript	TPP riboswitch (THI element)	RF00059	1267	1386	60.7	1.2e-10	+
					Genomic	TPP riboswitch (THI element)	RF00059	1322	1441	60.7	1.3e-10	+
Klebsormidium nitens	kfl00330_0070	KlnTHI1_1	kfl00330_0070_v1.1	K. nitens NIES-2285 V1.0	Transcript	TPP riboswitch (THI element)	RF00059	1344	1466	52.6	1.1e-8	+
					Genomic
Diphasiastrum complanatum	Dicom.Y448100	DicTHI1_1	Dicom.Y448100	Phytozome	Transcript	TPP riboswitch (THI element)	RF00059	1373	1471	68.8	7.6e-13	+
					Genomic	TPP riboswitch (THI element)	RF00059	1799	1897	68.8	1.3e-12	+
Diphasiastrum complanatum	Dicom.Y122100	DicTHI1_2	Dicom.Y122100	Phytozome	Transcript	TPP riboswitch (THI element)	RF00059	1370	1468	68.8	4.7e-13	+
					Genomic	TPP riboswitch (THI element)	RF00059	1602	1700	68.8	5.7e-13	+
