## Supplemental Table 7 for "*THI1* Gene Evolutionary Trends: A Comprehensive Plant-Focused Assessment via Data Mining and Large-Scale Analysis"

### Sheet: RNAseq_dataset_summary
Species +A1:G1	Lineage	Database	THI1 homolog	Samples	Expression value (TPM)	Reference		LEGEND
Chlamydomonas reinhardtii	dw15.1	Expression Atlas	Expression Atlas	zeitgeber time 0	1027	Panchy et al. (2014)		leaf (aerial part)
				zeitgeber time 3	1020			stem (vegetative tissue)
				zeitgeber time 6	1460			meristem (vegetative)
				zeitgeber time 9	1862			roots
				zeitgeber time 12	1274			reprodutive tissue
				zeitgeber time 15	1492
				zeitgeber time 18	1470
				zeitgeber time 21	1154
Physcomitrium patens	Gransden	eFP Plant BAR	Pp3c24_10800	sporophyte S1	5498.95	Ortiz-Ramirez et al. (2015); Winter et al. (2007)
				rhizoids	10347.3
				gametophore	18084
				sporophyte S2	10359.8
				sporophyte S3	3407.87
				caulonema	1140.89
				chloronema	6503.22
				archegonia	14525.3
				protoplast	10466
				sporophyte M	28320.3
				spores	9248.94
			Pp3c23_6580	sporophyte S1	18.76
				rhizoids	63.35
				gametophore	20.17
				sporophyte S2	13.03
				sporophyte S3	16.11
				caulonema	18.08
				chloronema	30.28
				archegonia	15.28
				protoplast	58.25
				sporophyte M	54.46
				spores	67.98
			Pp3c23_6510	sporophyte S1	1367.93
				rhizoids	6256.84
				gametophore	3248.94
				sporophyte S2	1511.54
				sporophyte S3	1253.39
				caulonema	2209.23
				chloronema	1133.67
				archegonia	3349.96
				protoplast	1759.73
				sporophyte M	532.31
				spores	2330.67
			Pp3c20_13770	sporophyte S1	216.21
				rhizoids	363.98
				gametophore	169.93
				sporophyte S2	125.07
				sporophyte S3	116.94
				caulonema	128.9
				chloronema	1598.11
				archegonia	135.08
				protoplast	4195.1
				sporophyte M	308.24
				spores	354.25
			Pp3c20_13540	sporophyte S1	1789.14
				rhizoids	13.95
				gametophore	1737.59
				sporophyte S2	1410.39
				sporophyte S3	247.61
				caulonema	58.73
				chloronema	7993.77
				archegonia	1526.97
				protoplast	13049.4
				sporophyte M	168.93
				spores	19.04
Selaginella moellendorffii		eFP Plant BAR		aerial parts - dark at 5h	1933.88	Huang et al. (2015); Frank et al. (2015); Ferrari et al., (2018)
				aerial parts - dark at 3h	2850.99
				aerial parts - dark at 1h	4168.34
				aerial parts - dark at 9h	834.05
				aerial parts - 4c at 1h	699.39
				aerial parts - stress - darkness	1123.15
				aerial parts - dark at 11h	654.02
				aerial parts - dark at 7h	1200.35
				aerial parts - 4c at 3h	636.84
				aerial parts - light at 11h	5033.02
				aerial parts - light at 7h	2703.45
				aerial parts - 37c at 3h	1207.63
				aerial parts - light at 9h	4092.1
				aerial parts - 37c at 1h	1101.72
				aerial parts - light at 1h	716.06
				strobili	2136.76
				aerial parts - light at 3h	1218.69
				aerial parts - light at 5h	1745.1
				shoot apex, lateral parts	1461.89
				sam - apical cell	43.31
				sam - core	1161.86
				aerial parts - stress - control for light experiments	2875.81
				microphyll	1426.28
				rhizophore	625.91
				stem, lower	1004.52
				root - meristematic zone	52
				sam - p1	14.53
				root - elongation and differentiation zone	530.56
				aerial parts - stress - high light	2530.23
				stem, upper	1259.4
				roots	254.71
Oryza sativa	Nipponbare	eFP Plant BAR	LOC_Os07g34570	Seedling Root	2992.25	Jain et al. (2007)
				Mature Leaf	28322.6
				Young Leaf	22747
				SAM	2702.61
				Young Inflorescence	3543.54
				Inflorescence P2	5766.16
				Inflorescence P3	3423.67
				Inflorescence P4	5892.64
				Inflorescence P5	4852.54
				Inflorescence P6	4971.26
				Seed S1	10793.6
				Seed S2	4162.12
				Seed S3	7565.04
				Seed S4	7874.59
				Seed S5	11436.9
Sorghum bicolor	BTx623	Expression Atlas	Sobic.003G191000	floral meristem	7	https://www.ncbi.nlm.nih.gov/bioproject/PRJNA217523
				flower	30
				plant embryo	16
				root	1269
				shoot	1602
				vegetative meristem	3
	BTx623	Expression Atlas	Sobic.002G384400	floral meristem	4	https://www.ncbi.nlm.nih.gov/bioproject/PRJNA217523
				flower	37
				plant embryo	131
				root	21
				shoot	4512
				vegetative meristem	6
Glycine max	W84	Expression Atlas	Glyma.20G142000	5 days after flowering, flower	0.6	Shen et al. (2014)
				before flowering, flower	2
				florescence, flower	3
				flower development, flower	3
				flower development, leaf	25
				flower development, shoot meristem	8
				germination, leafbud	14
				germination, root	12
				germination, stem	14
				seed development, eight week, seed	0
				seed development, six week, seed	0.1
				seed development, week five, pod	38
				seed development, week five, seed	1
				seed development, week four, pod	79
				seed development, week four, pod and seed	7
				seed development, week three, pod	15
				seed development, week three, pod and seed	9
				seed development, week three, seed	3
				seed development, week two, pod and seed	8
				senescence, leaf	27
				senescence, seed	0.5
				trefoil, cotyledon	11
				trefoil, leaf	54
				trefoil, leafbud	21
				trefoil, stem	16
			Glyma.12G135000	5 days after flowering, flower	2
				before flowering, flower	7
				florescence, flower	1
				flower development, flower	41
				flower development, leaf	9
				flower development, shoot meristem	1
				germination, leafbud	91
				germination, root	3
				germination, stem	110
				seed development, eight week, seed	13
				seed development, six week, seed	109
				seed development, week five, pod	16
				seed development, week five, seed	216
				seed development, week four, pod	12
				seed development, week four, pod and seed	0.4
				seed development, week three, pod	7
				seed development, week three, pod and seed	0.2
				seed development, week three, seed	398
				seed development, week two, pod and seed	4
				senescence, leaf	22
				senescence, seed	55
				trefoil, cotyledon	32
				trefoil, leaf	38
				trefoil, leafbud	30
				trefoil, stem	2
			Glyma.06G269700	5 days after flowering, flower	2
				before flowering, flower	20
				florescence, flower	8
				flower development, flower	74
				flower development, leaf	11
				flower development, shoot meristem	6
				germination, leafbud	6
				germination, root	3
				germination, stem	8
				seed development, eight week, seed	331
				seed development, six week, seed	518
				seed development, week five, pod	111
				seed development, week five, seed	633
				seed development, week four, pod	66
				seed development, week four, pod and seed	22
				seed development, week three, pod	31
				seed development, week three, pod and seed	7
				seed development, week three, seed	527
				seed development, week two, pod and seed	42
				senescence, leaf	32
				senescence, seed	69
				trefoil, cotyledon	2
				trefoil, leaf	5
				trefoil, leafbud	2
				trefoil, stem	2
Medicago truncatula	A17	eFP Plant BAR	Medtr4g081130	seed 10d	11503	Benedito et al (2008)
				seed 12d	19529.9
				seed 16d	23813.7
				seed 20d	9266.09
				seed 24d	1454.6
				seed 36d	63.88
				flower	2604.46
				nodule 4d	7649.54
				nodule 10d	14236.7
				nodule 14d	11157
				nodule Mature (4w)	19092.4
				pod	3094.05
				vegetative Bud	8403.48
				petiole	18204.1
				stem	22759.8
				leaf with petiolules	4606.26
				root	8985.73
				non-inoculated root	14008.7
Arabidopsis thaliana	Col	Expression Atlas	AT5G54770	adult, adult vascular leaf, not applicable	1289	Sibout et al. (2017); Winter et al. (2007)
				adult, cauline leaf, not applicable	4442
				adult, cotyledon, not applicable	798
				adult, fruit septum, not applicable	472
				adult, fruit valve, not applicable	950
				adult, petiole, rosette leaf 7 petiole	3080
				adult, root, not applicable	127
				adult, rosette leaf, rosette leaf 1	3131
				adult, rosette leaf, rosette leaf 10	1904
				adult, rosette leaf, rosette leaf 11	1832
				adult, rosette leaf, rosette leaf 12	1791
				adult, rosette leaf, rosette leaf 2	2739
				adult, rosette leaf, rosette leaf 3	3382
				adult, rosette leaf, rosette leaf 4	3538
				adult, rosette leaf, rosette leaf 5	3013
				adult, rosette leaf, rosette leaf 6	2636
				adult, rosette leaf, rosette leaf 7	2611
				adult, rosette leaf, rosette leaf 7 distal part	2699
				adult, rosette leaf, rosette leaf 7 proximal part	3253
				adult, rosette leaf, rosette leaf 8	2821
				adult, rosette leaf, rosette leaf 9	2529
				adult, stem internode, second internode	1978
				adult, stem node, first node	1688
				callus, plant callus, not applicable	9
				cell culture, root, not applicable	75
				dry seed stage, seed, not applicable	546
				embryo stage 10, seed, not applicable	3282
				embryo stage 6, seed, not applicable	1882
				embryo stage 7, seed, not applicable	2879
				embryo stage 8, seed, not applicable	4523
				embryo stage 9, seed, not applicable	4686
				flower stage 10, flower, not applicable	687
				flower stage 11, flower, not applicable	718
				flower stage 12, flower, not applicable	602
				flower stage 13, flower, not applicable	359
				flower stage 15, carpel, not applicable	500
				flower stage 15, flower pedicel, not applicable	1304
				flower stage 15, flower, not applicable	528
				flower stage 15, petal, not applicable	224
				flower stage 15, pollen, not applicable	1
				flower stage 15, sepal, not applicable	94
				flower stage 15, stamen, not applicable	46
				flower stage 9, flower, not applicable	504
				seed imbibition stage, seed, not applicable	634
				seedling, cotyledon, not applicable	4403
				seedling, hypocotyl, not applicable	2590
				seedling, mixed shoot apical meristem, cotyledon and first leaves, not applicable	2337
				seedling, root tip, not applicable	11
				seedling, root tip, upper zone	45
				silique stage 1, silique, not applicable	735
				silique stage 2, silique, not applicable	733
				silique stage 3, silique, not applicable	885
				silique stage 4, silique, not applicable	1356
				silique stage 5, silique, not applicable	2041
Brachypodium dystachion	Bd21	eFP Plant BAR		I:_De-etiolated_shoots_3_DAG_1	668.07	Sibout et al. (2017)
				I:_Etiolated_shoots_3_DAG_1	402.4
				P:_Coleoptile_10_DAG_1	25.55
				P:_Coleoptile_17+27_DAG_1	39.93
				P:_First_internode_10_DAG_1	53.55
				P:_First_internode_17_DAG_1	144.25
				P:_First_internode_27_DAG_1	73.37
				P:_First_internode_35_DAG_1	341.4
				P:_First_internode_60_DAG_1	77.9
				P:_First_node_+_adventitious_roots_35_DAG_1	256.45
				P:_First_node_10_DAG_1	24.65
				P:_First_node_17_DAG_2	79.03
				P:_First_node_27_DAG_1	40.7
				P:_First_node_60_DAG_1	40.2
				P:_Last_internode_60_DAG_1	85.75
				P:_Leaf_10_DAG_1	91
				P:_Leaf_17_DAG_1	116.6
				P:_Leaf_27_DAG_1	86.63
				P:_Leaf_60_DAG_1	76.33
				P:_Roots_10_DAG_1	13.17
				P:_Second_internode_17_DAG_1	58.27
				P:_Second_internode_27_DAG_1	89.2
				P:_Young_spikelet_3_DAH_1	53.3
				T:_First_internode_60_DAG_1	653.2
				T:_Last_internode_60_DAG_1	562.63
				T:_Mature_leaf,_fully_expanded_60_DAG_1	2511.33
				T:_Young_leaf,_under_6_cm_60_DAG_1	1768.23
				V:_Endosperm_11_DAF_1	133.17
				V:_Endosperm_31_DAF_1	21.1
				V:_First_spikelet_internode_42_DAG_1	66.4
				V:_Last_internode_35_DAG_1	456.2
				V:_Last_node_35_DAG_1	459.37
				V:_Last_spikelet_internode_42_DAG_1	78.03
				V:_Lower_part_of_inclined_node_42_DAG_1	34.25
				V:_Peduncle,_first_2_cm_42_DAG_1	36.6
				V:_Peduncle,_last_2_cm_42_DAG_1	79.1
				V:_Peduncle,_second_2_cm_42_DAG_1	58.95
				V:_Peduncle,_third_2_cm_42_DAG_1	58.2
				V:_Roots_35_DAG_1	354.57
				V:_Spikelet_pedicel_42_DAG_1	93.7
				V:_Upper_part_of_inclined_node_42_DAG_1	54.3
				V:_Whole_grain_11_DAF_1	103.7
				V:_Whole_grain_2_years_1	19.33
				V:_Whole_grain_31_DAF_1	127.3
Zea mays	B73	eFP Plant BAR	Zm00001d011183	Shoot_tip_V5	1.5	Frank et al. (2015)
				Seed_2DAP	24.21
				Meiotic_Tassel_V18	78.57
				Immature_Tassel_V13	3.94
				ThreeDAS-MZEZ	0.1
				Internode_24DAP	187.65
				V13-BR-Node6	33.79
				V7-CR-Nodes1-3	15.44
				Fourth_Internode_V9	0.08
				Coleoptile_6DAS_Primary_Root	2.27
				SevenDAS-PR-Z1	0.15
				Pooled_Leaves_V1	112.31
				SevenDAS-PR-Z3	14.95
				Immature_Leaf_V9	2.54
				Seed_24DAP	8.89			LEGEND
				Silks_R1	2.34			leaf (aerial part)
				Endosperm_20DAP	0.03			stem (vegetative tissue)
				SevenDAS-PR-Z2	11.67			meristem (vegetative)
				Tip_of_Stage_2_leaf_V7	168.32			roots
				ThreeDAS-CorticalParenchyma	32.05			reprodutive tissue
				Tip_of_Stage_2_leaf_V5	3493.31
				Leaf_30DAP	108.11
				SevenDAS-RootSystem	6.55
				ThreeDAS-DZ	23.94
				Internode_18DAP	70.85
				Endosperm_12DAP	1.14
				Seed_16DAP	15.39
				Thirteenth_Leaf_R2	83.37
				Endosperm_22DAP	0.02
				Leaf_6DAP	172.34
				Eleventh_Leaf_V9	72.23
				Endosperm_16DAP	0.23
				Seed_22DAP	7.4
				Base_of_Stage_2_leaf_V5	29.59
				Prepollination_Cob_R1	4.82
				Seed_8DAP	8.75
				V13-CR-Node5	44.48
				Topmost_Leaf_V3	93.97
				Thirteenth_Leaf_V9	26.59
				Endosperm_24DAP	0.15
				Anthers_R1	17.94
				Base_of_Stage_2_leaf_V7	1.55
				Coleoptile_6DAS_GH	7.87
				Embryo_20DAP	0.31
				Immature_Cob_V18	0.2
				Seed_12DAP	33.96
				Seed_20DAP	5.96
				Pericarp_18DAP	321.42
				SevenDAS-PR-Z4	35.73
				ThreeDAS-PrimaryRoot	17.75
				Seed_18DAP	17.68
				Thirteenth_Leaf_VT	36.56
				Internode_12DAP	179.8
				SevenDAS-SeminalRoots	3.13
				Endosperm_18DAP	4.3
				SevenDAS-PrimaryRoot	8.62
				Internode_6DAP	410.98
				ThreeDAS-Stele	23.05
				Embryo_16DAP	0.78
				Eighth_Leaf_V9	503.9
				First_Internode_V5	1.25
				Seed_14DAP	18.3
				Embryo_24DAP	17.52
				Stem_and_SAM_V1	0.33
				Stem_and_SAM_V3	4.89
				V7-CR-Node5	2.1
				V7-CR-Node4	7.55
				Seed_6DAP	11.83
				Leaf_18DAP	151.33
				Internode_0DAP	27.14
				Seed_4DAP	12.88
				Leaf_24DAP	914.22
				Endosperm_14DAP	0.52
				Internode_30DAP	209.52
				Embryo_18DAP	0.56
				Seed_10DAP	19.55
				Leaf_12DAP	642.53
				Embryo_22DAP	0.87
				Leaf_0DAP	70.11
			Zm00001d044228	Shoot_tip_V5	2.69
				Seed_2DAP	6.94
				Meiotic_Tassel_V18	11.37
				Immature_Tassel_V13	1.88
				ThreeDAS-MZEZ	1.27
				Internode_24DAP	45.11
				V13-BR-Node6	2.34
				V7-CR-Nodes1-3	19.92
				Fourth_Internode_V9	0.04
				Coleoptile_6DAS_Primary_Root	1.47
				SevenDAS-PR-Z1	0.94
				Pooled_Leaves_V1	0.3
				SevenDAS-PR-Z3	12.98
				Immature_Leaf_V9	15.31
				Seed_24DAP	5.54
				Silks_R1	0
				Endosperm_20DAP	0.07
				SevenDAS-PR-Z2	8.98
				Tip_of_Stage_2_leaf_V7	0.04
				ThreeDAS-CorticalParenchyma	30.58
				Tip_of_Stage_2_leaf_V5	0.88
				Leaf_30DAP	1.98
				SevenDAS-RootSystem	19.15
				ThreeDAS-DZ	43.87
				Internode_18DAP	21.61
				Endosperm_12DAP	7.72
				Seed_16DAP	3.86
				Thirteenth_Leaf_R2	0.92
				Endosperm_22DAP	0.06
				Leaf_6DAP	0.23
				Eleventh_Leaf_V9	7.05
				Endosperm_16DAP	3.92
				Seed_22DAP	1.65
				Base_of_Stage_2_leaf_V5	6.11
				Prepollination_Cob_R1	2.91
				Seed_8DAP	0.49
				V13-CR-Node5	26.1
				Topmost_Leaf_V3	1.68
				Thirteenth_Leaf_V9	21.06
				Endosperm_24DAP	0.33
				Anthers_R1	0.17
				Base_of_Stage_2_leaf_V7	2.16
				Coleoptile_6DAS_GH	2.36
				Embryo_20DAP	13.33
				Immature_Cob_V18	1.61
				Seed_12DAP	5.51
				Seed_20DAP	0.44
				Pericarp_18DAP	14.15
				SevenDAS-PR-Z4	21.97
				ThreeDAS-PrimaryRoot	28.17
				Seed_18DAP	1.7
				Thirteenth_Leaf_VT	0.17
				Internode_12DAP	29.59
				SevenDAS-SeminalRoots	10.87
				Endosperm_18DAP	0.22
				SevenDAS-PrimaryRoot	17.33
				Internode_6DAP	17.42
				ThreeDAS-Stele	10.09
				Embryo_16DAP	18.36
				Eighth_Leaf_V9	1.08
				First_Internode_V5	0.99
				Seed_14DAP	1.92
				Embryo_24DAP	97.45
				Stem_and_SAM_V1	5.03
				Stem_and_SAM_V3	6.56
				V7-CR-Node5	7.62
				V7-CR-Node4	14.38
				Seed_6DAP	2.78
				Leaf_18DAP	1.05
				Internode_0DAP	9.03
				Seed_4DAP	4.37
				Leaf_24DAP	23.67
				Endosperm_14DAP	2.36
				Internode_30DAP	16.05
				Embryo_18DAP	12.27
				Seed_10DAP	5.57
				Leaf_12DAP	1.67
				Embryo_22DAP	28.39
				Leaf_0DAP	0.5
Solanum lycopersicum	Heinz	eFP Plant BAR	Solyc07g064160	Unopened Flower Bud	426.36
				Fully Opened Flower	627.8
				Leaves	4739.9
				Root	349.91
				1cm Fruit	577.67
				2cm Fruit	527.02
				3cm Fruit	1482.99
				Mature Green Fruit	5307.47
				Breaker Fruit	2789.95
				Breaker Fruit + 10	68.62
				Pimpinellifolium Immature Green Fruit	10857.3
				Pimpinellifolium Breaker Fruit	4361.81
				Pimpinellifolium Breaker + 5 Fruit	550.06
				Pimpinellifolium Leaf	4833.07
